# Retained introns in long RNA-seq reads are not reliably detected in sample-matched short reads

**DOI:** 10.1101/2022.03.11.484016

**Authors:** Julianne K. David, Sean K. Maden, Mary A. Wood, Reid F. Thompson, Abhinav Nellore

## Abstract

There is growing interest in retained introns in a variety of disease contexts including cancer and aging. Many software tools have been developed to detect retained introns from short RNA-seq reads, but reliable detection is complicated by overlapping genes and transcripts as well as the presence of unprocessed or partially processed RNAs. We compared introns detected by 5 tools using short RNA-seq reads with introns observed in long RNA-seq reads from the same biological specimens and found: (1) significant disagreement among tools (Fleiss’ ***κ* = 0.231**) such that **52.4%** of all detected intron retentions were not called by more than one tool; (2) that no tool achieved greater than **20%** precision or **35%** recall under generous conditions; and (3) that retained intron detectability was adversely affected by greater intron length and overlap with annotated exons.
