## Supplementary Performance Data for "Retained introns in long RNA-seq reads are not reliably detected in sample-matched short reads"

### Sheet: HX1_called_RIs
longread_persistence_threshold	0	0.1	0.2	0.3	0.4	0.5	0.6	0.7	0.8	0.9
longread_intron_count	4585	1342	675	458	334	249	181	135	106	72
all_IRFinder-S_RIs	2603	2603	2603	2603	2603	2603	2603	2603	2603	2603
IRFinder-S_true_positives	1324	456	223	148	94	57	32	23	19	9
IRFinder-S_false_positives	1279	2147	2380	2455	2509	2546	2571	2580	2584	2594
IRFinder-S_false_negatives	3261	886	452	310	240	192	149	112	87	63
IRFinder-S_precision	0.508644	0.175182	0.0856704	0.0568575	0.0361122	0.0218978	0.0122935	0.00883596	0.00729927	0.00345755
IRFinder-S_recall	0.288768	0.339791	0.33037	0.323144	0.281437	0.228916	0.176796	0.17037	0.179245	0.125
IRFinder-S_fscore	0.368392	0.231179	0.136059	0.0967004	0.0640109	0.0399719	0.0229885	0.0168006	0.0140273	0.00672897
all_superintronic_RIs	3184	3184	3184	3184	3184	3184	3184	3184	3184	3184
superintronic_true_positives	1413	383	199	127	90	62	45	32	24	14
superintronic_false_positives	1771	2801	2985	3057	3094	3122	3139	3152	3160	3170
superintronic_false_negatives	3172	959	476	331	244	187	136	103	82	58
superintronic_precision	0.443781	0.120289	0.0625	0.0398869	0.0282663	0.0194724	0.0141332	0.0100503	0.00753769	0.00439698
superintronic_recall	0.308179	0.285395	0.294815	0.277293	0.269461	0.248996	0.248619	0.237037	0.226415	0.194444
superintronic_fscore	0.363753	0.169244	0.103136	0.0697419	0.0511654	0.03612	0.0267459	0.0192829	0.0145897	0.00859951
all_iREAD_RIs	533	533	533	533	533	533	533	533	533	533
iREAD_true_positives	169	41	17	12	10	7	5	3	1	1
iREAD_false_positives	364	492	516	521	523	526	528	530	532	532
iREAD_false_negatives	4416	1301	658	446	324	242	176	132	105	71
iREAD_precision	0.317073	0.0769231	0.0318949	0.0225141	0.0187617	0.0131332	0.00938086	0.00562852	0.00187617	0.00187617
iREAD_recall	0.0368593	0.0305514	0.0251852	0.0262009	0.0299401	0.0281124	0.0276243	0.0222222	0.00943396	0.0138889
iREAD_fscore	0.0660414	0.0437333	0.0281457	0.024218	0.0230681	0.0179028	0.0140056	0.00898204	0.00312989	0.00330579
all_kma_RIs	3084	3084	3084	3084	3084	3084	3084	3084	3084	3084
kma_true_positives	796	196	104	66	42	25	18	9	7	4
kma_false_positives	2288	2888	2980	3018	3042	3059	3066	3075	3077	3080
kma_false_negatives	3789	1146	571	392	292	224	163	126	99	68
kma_precision	0.258106	0.0635538	0.0337224	0.0214008	0.0136187	0.00810636	0.00583658	0.00291829	0.00226978	0.00129702
kma_recall	0.17361	0.146051	0.154074	0.144105	0.125749	0.100402	0.0994475	0.0666667	0.0660377	0.0555556
KMA_fscore	0.207589	0.0885676	0.0553339	0.0372671	0.0245758	0.0150015	0.011026	0.0055918	0.00438871	0.00253485
all_IntEREst_RIs	3177	3177	3177	3177	3177	3177	3177	3177	3177	3177
IntEREst_true_positives	843	203	116	74	51	31	26	16	10	6
IntEREst_false_positives	2334	2974	3061	3103	3126	3146	3151	3161	3167	3171
IntEREst_false_negatives	3742	1139	559	384	283	218	155	119	96	66
IntEREst_precision	0.265345	0.0638968	0.0365124	0.0232924	0.0160529	0.00975763	0.00818382	0.0050362	0.00314762	0.00188857
IntEREst_recall	0.18386	0.151267	0.171852	0.161572	0.152695	0.124498	0.143646	0.118519	0.0943396	0.0833333
IntEREst_fscore	0.217212	0.0898429	0.0602285	0.0407153	0.0290516	0.0180969	0.0154854	0.00966184	0.00609199	0.00369344

### Sheet: HX1_potential_RIs
longread_persistence_threshold	0	0.1	0.2	0.3	0.4	0.5	0.6	0.7	0.8	0.9
longread_intron_count	4585	1342	675	458	334	249	181	135	106	72
all_IRFinder-S_RIs	12772	12772	12772	12772	12772	12772	12772	12772	12772	12772
IRFinder-S_true_positives	3479	967	468	312	219	153	99	72	58	36
IRFinder-S_false_positives	9293	11805	12304	12460	12553	12619	12673	12700	12714	12736
IRFinder-S_false_negatives	1106	375	207	146	115	96	82	63	48	36
IRFinder-S_precision	0.272393	0.0757125	0.0366427	0.0244284	0.0171469	0.0119793	0.00775133	0.00563733	0.00454118	0.00281867
IRFinder-S_recall	0.758779	0.720566	0.693333	0.681223	0.655689	0.614458	0.546961	0.533333	0.54717	0.5
IRFinder-S_fscore	0.400876	0.137027	0.0696066	0.0471655	0.0334198	0.0235005	0.015286	0.0111567	0.00900761	0.00560573
all_superintronic_RIs	9208	9208	9208	9208	9208	9208	9208	9208	9208	9208
superintronic_true_positives	2536	613	282	178	124	83	57	42	33	21
superintronic_false_positives	6672	8595	8926	9030	9084	9125	9151	9166	9175	9187
superintronic_false_negatives	2049	729	393	280	210	166	124	93	73	51
superintronic_precision	0.275413	0.0665725	0.0306255	0.019331	0.0134666	0.0090139	0.00619027	0.00456125	0.00358384	0.00228063
superintronic_recall	0.553108	0.456781	0.417778	0.388646	0.371257	0.333333	0.314917	0.311111	0.311321	0.291667
superintronic_fscore	0.367723	0.116209	0.0570677	0.0368301	0.0259904	0.0175531	0.0121419	0.00899069	0.00708611	0.00452586
all_iREAD_RIs	4657	4657	4657	4657	4657	4657	4657	4657	4657	4657
iREAD_true_positives	736	179	82	48	26	18	12	4	2	1
iREAD_false_positives	3921	4478	4575	4609	4631	4639	4645	4653	4655	4656
iREAD_false_negatives	3849	1163	593	410	308	231	169	131	104	71
iREAD_precision	0.158042	0.0384368	0.0176079	0.0103071	0.00558299	0.00386515	0.00257677	0.000858922	0.000429461	0.000214731
iREAD_recall	0.160523	0.133383	0.121481	0.104803	0.0778443	0.0722892	0.0662983	0.0296296	0.0188679	0.0138889
iREAD_fscore	0.159273	0.0596766	0.0307577	0.0187683	0.0104188	0.00733795	0.00496073	0.00166945	0.000839807	0.000422922
all_kma_RIs	12533	12533	12533	12533	12533	12533	12533	12533	12533	12533
kma_true_positives	1779	430	191	117	77	48	32	22	18	10
kma_false_positives	10754	12103	12342	12416	12456	12485	12501	12511	12515	12523
kma_false_negatives	2806	912	484	341	257	201	149	113	88	62
kma_precision	0.141945	0.0343094	0.0152398	0.00933535	0.00614378	0.00382989	0.00255326	0.00175537	0.00143621	0.000797894
kma_recall	0.388004	0.320417	0.282963	0.255459	0.230539	0.192771	0.176796	0.162963	0.169811	0.138889
KMA_fscore	0.207851	0.061982	0.0289219	0.0180125	0.0119686	0.00751056	0.00503382	0.00347332	0.00284833	0.00158667
all_IntEREst_RIs	19384	19384	19384	19384	19384	19384	19384	19384	19384	19384
IntEREst_true_positives	2876	670	291	176	115	74	51	35	28	17
IntEREst_false_positives	16508	18714	19093	19208	19269	19310	19333	19349	19356	19367
IntEREst_false_negatives	1709	672	384	282	219	175	130	100	78	55
IntEREst_precision	0.14837	0.0345646	0.0150124	0.00907965	0.00593273	0.00381758	0.00263104	0.00180561	0.00144449	0.000877012
IntEREst_recall	0.627263	0.499255	0.431111	0.384279	0.344311	0.297189	0.281768	0.259259	0.264151	0.236111
IntEREst_fscore	0.239977	0.0646531	0.0290144	0.0177401	0.0116645	0.00753833	0.00521339	0.00358625	0.00287327	0.00174753

### Sheet: iPSC_called_RIs
longread_persistence_threshold	0	0.1	0.2	0.3	0.4	0.5	0.6	0.7	0.8	0.9
longread_intron_count	3194	782	327	212	176	140	109	75	61	40
all_IRFinder-S_RIs	783	783	783	783	783	783	783	783	783	783
IRFinder-S_true_positives	424	150	62	37	28	23	15	9	6	3
IRFinder-S_false_positives	359	633	721	746	755	760	768	774	777	780
IRFinder-S_false_negatives	2770	632	265	175	148	117	94	66	55	37
IRFinder-S_precision	0.541507	0.191571	0.0791826	0.0472542	0.0357599	0.0293742	0.0191571	0.0114943	0.00766284	0.00383142
IRFinder-S_recall	0.132749	0.191816	0.189602	0.174528	0.159091	0.164286	0.137615	0.12	0.0983607	0.075
IRFinder-S_fscore	0.213226	0.191693	0.111712	0.0743719	0.0583942	0.0498375	0.0336323	0.020979	0.014218	0.0072904
all_superintronic_RIs	2956	2956	2956	2956	2956	2956	2956	2956	2956	2956
superintronic_true_positives	1017	216	83	55	39	29	18	13	9	5
superintronic_false_positives	1939	2740	2873	2901	2917	2927	2938	2943	2947	2951
superintronic_false_negatives	2177	566	244	157	137	111	91	62	52	35
superintronic_precision	0.344046	0.0730717	0.0280785	0.0186062	0.0131935	0.00981055	0.00608931	0.00439783	0.00304465	0.00169147
superintronic_recall	0.31841	0.276215	0.253823	0.259434	0.221591	0.207143	0.165138	0.173333	0.147541	0.125
superintronic_fscore	0.330732	0.11557	0.0505635	0.0347222	0.0249042	0.0187339	0.0117455	0.00857803	0.00596619	0.00333778
all_iREAD_RIs	367	367	367	367	367	367	367	367	367	367
iREAD_true_positives	87	23	5	3	3	3	2	1	1	1
iREAD_false_positives	280	344	362	364	364	364	365	366	366	366
iREAD_false_negatives	3107	759	322	209	173	137	107	74	60	39
iREAD_precision	0.237057	0.0626703	0.013624	0.00817439	0.00817439	0.00817439	0.00544959	0.0027248	0.0027248	0.0027248
iREAD_recall	0.0272386	0.0294118	0.0152905	0.0141509	0.0170455	0.0214286	0.0183486	0.0133333	0.0163934	0.025
iREAD_fscore	0.0488627	0.0400348	0.0144092	0.0103627	0.0110497	0.0118343	0.00840336	0.00452489	0.0046729	0.004914
all_kma_RIs	3676	3676	3676	3676	3676	3676	3676	3676	3676	3676
kma_true_positives	545	117	43	28	18	14	9	4	3	1
kma_false_positives	3131	3559	3633	3648	3658	3662	3667	3672	3673	3675
kma_false_negatives	2649	665	284	184	158	126	100	71	58	39
kma_precision	0.148259	0.0318281	0.0116975	0.00761697	0.00489663	0.00380849	0.00244831	0.00108814	0.000816104	0.000272035
kma_recall	0.170632	0.149616	0.131498	0.132075	0.102273	0.1	0.0825688	0.0533333	0.0491803	0.025
KMA_fscore	0.158661	0.0524899	0.0214839	0.0144033	0.00934579	0.00733753	0.00475561	0.00213276	0.00160557	0.000538213
all_IntEREst_RIs	4083	4083	4083	4083	4083	4083	4083	4083	4083	4083
IntEREst_true_positives	731	142	52	35	24	17	9	5	4	1
IntEREst_false_positives	3352	3941	4031	4048	4059	4066	4074	4078	4079	4082
IntEREst_false_negatives	2463	640	275	177	152	123	100	70	57	39
IntEREst_precision	0.179035	0.0347783	0.0127357	0.00857213	0.00587803	0.00416361	0.00220426	0.00122459	0.000979672	0.000244918
IntEREst_recall	0.228867	0.181586	0.159021	0.165094	0.136364	0.121429	0.0825688	0.0666667	0.0655738	0.025
IntEREst_fscore	0.200907	0.0583762	0.0235828	0.016298	0.0112703	0.00805115	0.00429389	0.002405	0.0019305	0.000485084

### Sheet: iPSC_potential_RIs
longread_persistence_threshold	0	0.1	0.2	0.3	0.4	0.5	0.6	0.7	0.8	0.9
longread_intron_count	3194	782	327	212	176	140	109	75	61	40
all_IRFinder-S_RIs	10434	10434	10434	10434	10434	10434	10434	10434	10434	10434
IRFinder-S_true_positives	2147	501	199	122	99	77	59	40	33	18
IRFinder-S_false_positives	8287	9933	10235	10312	10335	10357	10375	10394	10401	10416
IRFinder-S_false_negatives	1047	281	128	90	77	63	50	35	28	22
IRFinder-S_precision	0.20577	0.0480161	0.0190723	0.0116925	0.00948821	0.00737972	0.00565459	0.00383362	0.00316274	0.00172513
IRFinder-S_recall	0.672198	0.640665	0.608563	0.575472	0.5625	0.55	0.541284	0.533333	0.540984	0.45
IRFinder-S_fscore	0.315087	0.0893367	0.0369854	0.0229194	0.0186616	0.014564	0.0111923	0.00761252	0.00628871	0.00343708
all_superintronic_RIs	7465	7465	7465	7465	7465	7465	7465	7465	7465	7465
superintronic_true_positives	1499	296	99	60	43	32	20	13	9	5
superintronic_false_positives	5966	7169	7366	7405	7422	7433	7445	7452	7456	7460
superintronic_false_negatives	1695	486	228	152	133	108	89	62	52	35
superintronic_precision	0.200804	0.0396517	0.0132619	0.00803751	0.00576021	0.00428667	0.00267917	0.00174146	0.00120563	0.000669792
superintronic_recall	0.469317	0.378517	0.302752	0.283019	0.244318	0.228571	0.183486	0.173333	0.147541	0.125
superintronic_fscore	0.281265	0.0717837	0.0254107	0.0156311	0.0112551	0.00841552	0.00528123	0.00344828	0.00239171	0.00133245
all_iREAD_RIs	11225	11225	11225	11225	11225	11225	11225	11225	11225	11225
iREAD_true_positives	1373	250	74	44	33	22	13	7	6	2
iREAD_false_positives	9852	10975	11151	11181	11192	11203	11212	11218	11219	11223
iREAD_false_negatives	1821	532	253	168	143	118	96	68	55	38
iREAD_precision	0.122316	0.0222717	0.00659243	0.00391982	0.00293987	0.00195991	0.00115813	0.000623608	0.000534521	0.000178174
iREAD_recall	0.429869	0.319693	0.2263	0.207547	0.1875	0.157143	0.119266	0.0933333	0.0983607	0.05
iREAD_fscore	0.190443	0.0416424	0.0128116	0.00769433	0.00578897	0.00387154	0.00229398	0.00123894	0.00106326	0.000355082
all_kma_RIs	8352	8352	8352	8352	8352	8352	8352	8352	8352	8352
kma_true_positives	1023	202	66	39	28	22	13	6	5	2
kma_false_positives	7329	8150	8286	8313	8324	8330	8339	8346	8347	8350
kma_false_negatives	2171	580	261	173	148	118	96	69	56	38
kma_precision	0.122486	0.0241858	0.0079023	0.00466954	0.00335249	0.0026341	0.00155651	0.000718391	0.000598659	0.000239464
kma_recall	0.320288	0.258312	0.201835	0.183962	0.159091	0.157143	0.119266	0.08	0.0819672	0.05
KMA_fscore	0.177204	0.0442303	0.0152091	0.00910789	0.0065666	0.00518135	0.00307292	0.00142399	0.00118864	0.000476644
all_IntEREst_RIs	12743	12743	12743	12743	12743	12743	12743	12743	12743	12743
IntEREst_true_positives	1608	301	84	48	34	22	13	7	6	2
IntEREst_false_positives	11135	12442	12659	12695	12709	12721	12730	12736	12737	12741
IntEREst_false_negatives	1586	481	243	164	142	118	96	68	55	38
IntEREst_precision	0.126187	0.0236208	0.00659185	0.00376677	0.00266813	0.00172644	0.00102017	0.000549321	0.000470847	0.000156949
IntEREst_recall	0.503444	0.38491	0.256881	0.226415	0.193182	0.157143	0.119266	0.0933333	0.0983607	0.05
IntEREst_fscore	0.201795	0.0445102	0.0128539	0.00741027	0.00526357	0.00341535	0.00202303	0.00109221	0.000937207	0.000312916
